# Enhanced proteome profiling of human cerebrospinal fluid using a commercial plasma enrichment strategy

**DOI:** 10.1101/2024.10.07.616086

**Authors:** Eva Borràs, Federica Anastasi, Olga Pastor, Marc Suárez-Calvet, Eduard Sabidó

## Abstract

Cerebrospinal fluid (CSF) is a valuable liquid biopsy for identifying protein biomarkers in neurological diseases, yet its proteome profiling faces challenges due to the large dynamic range of protein abundances. In this study, we assessed the effectiveness of a commercial enrichment strategy, initially developed for plasma samples, in enhancing the detection of low-abundance proteins in human CSF. We demonstrate significant improvements in protein identification and coverage depth while maintaining high reproducibility and low coefficients of variation. These findings underscore the potential of this enrichment strategy to facilitate rapid and sensitive CSF analysis, advancing biomarker discovery in neurological research.
