## Supplementary material for "Enhanced proteome profiling of human cerebrospinal fluid using a commercial plasma enrichment strategy": Table 1

### Sheet: CSF-biomarkers-detection
Protein Accession	Protein Name	Protein Description	Associated diseases	Observed in neat CSF	Observed in enriched CSF
P02649	ApoE	Apolipoprotein E	AD	✓	✓
P05067	APP	amyloid beta	AD	✓	✓		Abbreviations
P55087	AQP4	aquaporin-4	MS	✕	✕		AD	Alzheimer's disease
P56817	BACE1	Beta-secretase 1	AD	✓	✓		ALS	Amyotrophic Lateral Sclerosis
P23560	BDNF	Brain-derived neurotrophic factor	AD, HD	✕	✓		AxD	Alexander disease
P36222	CHI3L1/YKL-40	chitinase	AD, MS	✓	✓		BAGOS	Baker-Gordon syndrome
P10909	CLU	Clusterin	AD, PD	✓	✓		CMT	Charcot-Marie-Tooth
P05413	FABPH	Fatty acid-binding protein, heart	AD	✓	✓		DLB	Lewy Bodies Dementia
Q16595	FRDA	Frataxin	FRDA	✕	✕		FRDA	Friedreich's Ataxia
P17677	GAP43	Neuromodulin	AD	✓	✓		FTD	Frontotemporal dementia
P14136	GFAP	Glial fibrillary acidic protein	AD, MS, AxD	✓	✓		HD	Huntington's disease
P02778	IP-10	Interferon gamma-induced protein 10	AD	✕	✓		MJD	Machado-Joseph-Disease
P10636	MAPT/TAU	Microtubule-associated protein tau	AD, FTD, PSP	✕	✓		MOAG	Myelin oligodendrocyte glycoprotein antibody disease
P02686	MBP	myelin basic protein	MS	✕	✓		MS	Multiple sclerosis
Q16653	MOG	Myelin-oligodendrocyte glycoprotein	MS, MOAG, NC	✓	✓		NC	Narcolepsy
P07196	NFL	neurofilament light chain	MS, CMT, AD, LAS, FTD	✕	✕		PD	Parkinson's disease
Q92686	Ng	Neurogranin	AD	✕	✓		PSNP1	Progressive supranuclear palsy 1
P47972	NPTX2	Neuronal pentraxin-2	AD	✓	✓		PSP	Progressive supranuclear palsy
P01303	NPY	Pro-neuropeptide Y	AD, MS, PD, ALS, HD, MJD	✓	✓
P60201	PLP	Myelin proteolipid protein	MS	✕	✕
P04271	S100B	Protein S100-B	AD, PD, MS, ALS	✕	✓
Q9H4F8	SMOC1	SPARC-related modular calcium-binding protein 1	AD	✓	✓
P37840	SNCA	alpha-synuclein	PD, DLB	✕	✓
P00441	SOD1	Superoxide dismutase [Cu-Zn]	ALS	✓	✓
P21579	SYT1	Synaptotagmin-1	AD, BAGOS	✕	✓
Q13148	TDP-43 /TARDBP	TAR DNA-binding protein 43	ALS, FTD	✕	✕
Q9NZC2	TREM2	Triggering receptor expressed on myeloid cells 2	AD, PD, FTD, ALS	✓	✓
P62760	VLP-1	Visinin-like protein 1	AD	✕	✓
P02774	VTDB	Vitamin D binding protein	MS	✓	✓
